# m^6^A-Driven Intratumoral Cholesterol Biosynthesis Fuels Castration-Resistant Prostate Cancer Progression

**DOI:** 10.64898/2026.09.24.753979

**Authors:** Ji Hoon Lee, Zhao Zhang, Juyeong Hong, Ji-Hoon Jeong, Huihui Ye, Divyaa Srinivasan, Lei Kang, Santosh Lamichhane, Nicolas Amselle, Kayode A. John, Matthew T. Hinds, Apeksha N. Agarwal, Dong Min Lee, Songmi Han, Martine P. Roudier, Hung-Ming Lam, Eva Corey, Kexin Xu

## Abstract

Both nuclear pore complexes (NPCs) and RNA *N*^6^-methyladenosine (m^6^A) machinery are indispensable for proper cellular function. Although their collaborative roles in the nuclear export of messenger RNAs (mRNAs) have been reported, it remains ambiguous whether and how this collaboration may contribute to cancer progression. Here we identify a functional cooperation between NPCs and m^6^A signaling that promotes the development of castration-resistant prostate cancer (CRPC). We showed that nuclear export of m^6^A-modified mRNAs, mediated by the interaction between RNA methyltransferase METTL3 and the nucleoporin NUP93, is functionally coupled to cholesterol biosynthesis. Given that cholesterol-fueled intratumoral androgen production is one of the mechanisms driving CRPC, we demonstrated that overexpression of the wild-type METTL3 or NUP93, but neither the enzymatically dead METTL3 nor the mutant NUP93 that loses METTL3-interacting capability, elevates intracellular levels of androgens, activates AR signaling under castrate condition, and promotes androgen-independent growth of prostate cancer cells both *in vitro* and *in vivo*. Importantly, pharmacological inhibition of METTL3 or targeted demethylation on mRNAs encoding key cholesterol biosynthesis enzymes effectively suppressed CRPC malignancy. Together, these findings uncover a therapeutically targetable m^6^A-METTL3-NUP93 axis that links nuclear mRNA export and metabolic reprogramming to fuel CRPC progression, providing a conceptually new strategy for the treatment of this lethal disease.
