## Supplemental Table S1-3 for "m^6^A-Driven Intratumoral Cholesterol Biosynthesis Fuels Castration-Resistant Prostate Cancer Progression"

### Sheet: Supplementary Table 1
Supplementary Table S1. Oligonucleotides used for sgRNA construction.
Oligonucleotide	5’-3’ Sequences
sgCtrl-F	CACCGCAGGGTTTTCCCAGTCACGACGTTGTAAAA
sgCtrl-R	CAACTTTTACAACGTCGTGACTGGGAAAACCCTG C
sgHMGCR-F	CACCGCCCAATGCCCATGTTCCAGTTCAGAACTGT
sgHMGCR-R	CAACACAGTTCTGAACTGGAACATGGGCATTGGGC
sgDHCR24-A-F	CACCGAATGAGTTCTAAACGGGGAACTGGACTCAG
sgDHCR24-A-R	CAACCTGAGTCCAGTTCCCCGTTTAGAACTCATTC
sgDHCR24-B-F	CACCGTTTCTTCCAGCCCCACGGTGAGAATCCTAC
sgDHCR24-B-R	CAACGTAGGATTCTCACCGTGGGGCTGGAAGAAAC

### Sheet: Supplementary Table 2
Supplementary Table S2. Primers for RT-qPCR, MeRIP-qPCR, and ChIP-qPCR.
Primer Names	5’-3’ Sequences
GAPDH-F	TGCACCACCAACTGCTTAGC
GAPDH-R	GGCATGGACTGTGGTCATGAG
NUP93-F	AGAAGACGCCCTTGACTTTAC
NUP93-R	GATATAAATTTGCCGCGCATAGG
SEH1L-F	GAGCGTTAAGGTCTGGGATAAA
SEH1L-R	CATGTCACACGCCATACAGA
NUP88-F	GTTGAGTTGGAGCTTGCTTTG
NUP88-R	AGGACACTTGGGATCTCTATGA
NUP35-F	GAGTCCTCTTGTTGGAGTTACA
NUP35-R	CCAACTGGGCAGGAGATAAT
MALAT1-F	GACGGAGGTTGAGATGAAGC
MALAT1-R	ATTCGGGGCTCTGTAGTCCT
18S rRNA-F	CTACCACATCCAAGGAAGCA
18S rRNA-R	TTTTTCGTCACTACCTCCCCG
HMGCR-F	GAGACAGGGATAAACCGAGAAAG
HMGCR-R	GGAGGAGTTACCAACCACAAA
DHCR24-F	CCTGGATGAGGCTGTCATTAT
DHCR24-R	AAAGAACCACGGCTTGTAGTA
HMGCS1-F	GACACTTTGGATGAAGGAGTAGG
HMGCS1-R	GCAGGGAGTCTTGGTACTTTC
IDI1-F	AACACTAACCACCTCGACAAG
IDI1-R	CTTCTTGGTCTCAGCTCCAAT
AR-FL-F	CAGTGGATGGGCTGAAAAAT
AR-FL-R	GGAGCTTGGTGAGCTGGTAG
AR-V7-F	GCAATTGCAAGCATCTCAAA
AR-V7-R	CAACCCCAACGTCAAAGTCT
KLK3-F	ACTTCAGTGTGTGGACCTCCATGT
KLK3-R	AGCACACAGCATGAACTTGGTCAC
KLK2-F	CTGTGTCAGCATGTGGGACCT
KLK2-R	CACTGATGTGATACCTTGAAG
TMPRSS2-F	ATGATGCTGCAGCCAGAACAG
TMPRSS2-R	TGGCTGGTGTGATCAGGTTGT
FKBP5-F	CAGATCTCCATGTGCCAGAA
FKBP5-R	CTTGCCCATTGCTTTATTGG
KIAA0066-F (ChIP-qPCR)	GCCCCAAACAGGAGTAATGA
KIAA0066-R (ChIP-qPCR)	CTAGGAGGGTGGAGGTAGGG
KLK3-F (ChIP-qPCR)	GACCTACTCTGGAGGAACATATTG
KLK3-R (ChIP-qPCR)	GATGTTTGTAAAGCAGGCATCC
KLK2-F (ChIP-qPCR)	GACCTACTCTGGAGGAACATATTG
KLK2-R (ChIP-qPCR)	CTAGGTTTGCTTACTGCCTTAGA
TMPRSS2-F (ChIP-qPCR)	CTCTGCCTTGCTGTGTGAAA
TMPRSS2-R (ChIP-qPCR)	GGTACGGCAGGTACTCATATCT
FKBP5-F (ChIP-qPCR)	CCCCCTATTTTAATCGGAGTAC
FKBP5-R (ChIP-qPCR)	TTTTGAAGAGCACAGAACACCCT
HMGCR_m6A-F (MeRIP-qPCR)	CACCAAGAAGACAGCCTGAATA
HMGCR_m6A-R (MeRIP-qPCR)	CACATCTATTCATCCTCCACAAGA
DHCR24_m6A-A-F (MeRIP-qPCR)	GTGGGATTTGGAGTCAGACAA
DHCR24_m6A-A-R (MeRIP-qPCR)	TCCCTTTCAACTAATGAAGAGACC
DHCR24_m6A-B-F (MeRIP-qPCR)	GTCCACCCTCATGTTTCTGTAG
DHCR24_m6A-B-R (MeRIP-qPCR)	GGGAGTGGTGGAAGAAAGAAA

### Sheet: Supplementary Table 3
Supplementary Table S3. Antibodies used in this study
Antibody	Supplier	Catalog number	Application
Actin	Sigma	A5441	IB
NUP93	Bethyl laboratories	A303-979A	IB
NUP93	Santa Cruz Biotechnology	sc-374399	PLA
NUP93	Atlas antibodies	HOA017937	IHC
METTL3	Proteintech	15073-1-AP	IB, IHC, PLA
HA	BioLegend	901501	IB
His	Proteintech	66005-1	IB
HMGCR	Santa Cruz Biotechnology	sc-271595	IB
DHCR24	Santa Cruz Biotechnology	sc-390037	IB
HMGCS1	Santa Cruz Biotechnology	sc-271543	IB
IDI1	Santa Cruz Biotechnology	sc-100550	IB
AR	Cell Signaling Technology	#5153	IB, ChIP
AKT (pan)	Cell Signaling Technology	#4691	IB
AKT-pS473	Cell Signaling Technology	#4060	IB
AKT-pT308	Cell Signaling Technology	#13038	IB
m6A	Millipore	ABE572	m6A-MeRIP
